# Targeting human Plasmacytoid dendritic cells through BDCA2 prevents inflammation and fibrosis in xenotransplant mouse model of Scleroderma

**DOI:** 10.1101/2020.01.30.925073

**Authors:** Rebecca L. Ross, Clarissa Corinaldesi, Gemma Migneco, Ian Carr, Agne Antanaviciute, Antonio Carriero, Christopher Wasson, Ioanna Georgiou, Jörg H. W. Distler, Steve Holmes, Yasser M. El-Sherbiny, Clive S. McKimmie, Francesco Del Galdo

## Abstract

Plasmacytoid dendritic cells (pDC) have been implicated in the pathogenesis of Scleroderma (SSc) through their ability to infiltrate the skin and secrete interferons (IFN) and proinflammatory chemokines. Blood Dendritic Cells Antigen 2 (BDCA2) is an inhibitory type II C-type lectin expressed by human pDC. Here we determined the effects of BDCA2 internalisation on pDC mediated skin inflammation and fibrosis in human preclinical models of skin inflammation and fibrosis in vitro and in vivo. BDCA2 targeting reversed TLR-signalling induced transcriptome and differentiation of pDC and suppressed their ability to induce IFN response in organotypic 3D human skin cultures *in vitro*. *In vivo*, xenotransplantation of human pDC into immunocompromised mice (XenoSCID) significantly increased IFN induced responses to topical TLR7/9 agonist and separately enhanced the fibrotic response to bleomycin. Targeting of BDCA2 strongly suppressed both of these pathological responses ameliorating skin inflammation and fibrosis. Together, these preclinical data strongly support the notion that human pDC play a key role in immune driven skin fibrosis, which can be effectively blocked by targeting BDCA2.
