## Supplementary material for "Targeting human Plasmacytoid dendritic cells through BDCA2 prevents inflammation and fibrosis in xenotransplant mouse model of Scleroderma": Sup Table 2

### Sheet: Sheet1
Gene		Raw Counts								log2 Norm Counts								Differential Expression			Differential Expression of ODN+CBS004 vs ODN				Actual fold change to ctr		Final cut off:
transcript	refseq	CTR1	ODN1	CTR2	ODN2	CTR3	ODN3	CTR4	ODN4	CTR1	ODN1	CTR2	ODN2	CTR3	ODN3	CTR4	ODN4	log2foldchange (>1)	pvalue	FDR (<0.05)	log2foldchange	pvalue	FDR	ODN+CBS004 vs CTR	ODN (>2)	ODN+CBS004	Fold change of AB vs ODN (>1.5)
BET1	NR_133908	1	672	13	1003	12	65	5	35	1.08462	7.03249	4.00066	7.5192	3.96512	6.88213	3.84916	6.69839	3.30035	3.95942e-08	0.00015629	-1.73169	4.22383e-06	0.0425755	1.56866	9.85154	2.9663	3.32116
BET1	NR_133909	1	608	12	918	12	63	5	30	1.08462	6.88926	3.89268	7.39218	3.96512	6.83743	3.84916	6.47831	3.21277	1.10925e-07	0.000276139	-1.77661	2.98859e-06	0.0425755	1.43616	9.27128	2.706	3.4262
IFNA21	NM_002175	89	21746	875	32787	174	1151	69	353	6.65468	12.0379	9.98173	12.5423	7.73443	11.0169	7.53978	10.0201	3.0617	9.28482e-09	9.25433e-05	-0.953966	0.0435388	0.999946	2.10773	8.34953	4.31012	1.93719
IFNA2	NM_000605	47	14688	539	23335	115	582	41	207	5.74627	11.472	9.28362	12.0518	7.14044	10.0337	6.79409	9.251	3.00939	5.4967e-08	0.000189849	-1.02021	0.030923	0.999946	1.98919	8.05226	3.97013	2.02821
IFNA1	NM_024013	107	27845	1074	44736	248	1219	87	461	6.918	12.3945	10.2771	12.9905	8.24366	11.0996	7.87259	10.4048	2.98898	2.38176e-08	0.000131621	-0.897465	0.0564458	0.999946	2.09152	7.93914	4.26196	1.86279
MIR155HG	NR_001458	31	6960	302	8558	66	699	43	142	5.15968	10.3951	8.4497	10.6052	6.34692	10.2978	6.8622	8.70834	2.95798	1.67625e-07	0.000308777	-0.931665	0.0393515	0.999946	2.02632	7.77038	4.07364	1.90748
IFNW1	NM_002177	40	10094	377	14770	85	513	50	193	5.51831	10.9311	8.76889	11.3921	6.70795	9.85186	7.07805	9.15014	2.91516	6.87132e-08	0.000210957	-1.28089	0.00471548	0.836094	1.63427	7.5431	3.1043	2.42989
DNAJB4	NM_001317102	8	1952	78	2632	19	140	12	35	3.31709	8.56366	6.5085	8.90617	4.59364	7.98248	5.05258	6.69839	2.81485	1.06567e-06	0.000906345	-1.21672	0.00419161	0.836094	1.59813	7.03645	3.0275	2.32418
LINC00515	NR_024092	6	1144	80	3359	23	142	8	22	2.94952	7.79549	6.54462	9.25739	4.85885	8.00287	4.48919	6.03672	2.81427	1.55295e-06	0.00106768	-0.857782	0.0527081	0.999946	1.95649	7.03363	3.88116	1.81225
IFNA17	NM_021268	91	21037	835	31339	186	738	69	336	6.68642	11.9901	9.91429	12.4771	7.8302	10.376	7.53978	9.94892	2.81363	1.2992e-07	0.000276139	-0.82785	0.0782677	0.999946	1.98578	7.03051	3.96077	1.77504
IFNA16	NM_002173	121	32189	1241	43882	288	1209	94	449	7.09401	12.6036	10.4855	12.9627	8.45872	11.0877	7.98378	10.3668	2.81232	3.38438e-07	0.000389641	-0.884373	0.0602663	0.999946	1.92795	7.02413	3.80513	1.84596
CXCL9	NM_002416	12	4168	147	2136	69	420	48	412	3.85298	9.65604	7.41531	8.60562	6.41028	9.56364	7.01961	10.2428	2.80191	3.56249e-06	0.00169989	-0.995521	0.019605	0.977539	1.80639	6.97365	3.49767	1.9938
IFNA8	NM_002170	94	20442	843	34962	189	707	66	296	6.73277	11.9487	9.92803	12.6349	7.85319	10.3142	7.476	9.76626	2.79206	1.58308e-07	0.000308777	-0.876409	0.0639651	0.999946	1.91565	6.92618	3.77284	1.8358
IFNA14	NM_002172	79	19892	733	30639	168	633	64	269	6.48453	11.9094	9.72653	12.4446	7.68404	10.1548	7.43186	9.62843	2.78805	3.16552e-07	0.000380289	-0.782715	0.0941637	0.999946	2.00534	6.90697	4.01483	1.72037
IFNA13	NM_006900	52	17691	696	29995	164	629	49	191	5.88953	11.7403	9.6519	12.4139	7.64945	10.1457	7.04913	9.13514	2.78673	1.76939e-06	0.00111114	-0.755401	0.104347	0.999946	2.03133	6.90066	4.08782	1.6881
MIR22HG	NR_028503	8	560	16	834	8	52	4	16	3.31709	6.77166	4.28323	7.25459	3.42562	6.56326	3.55204	5.58551	2.77259	3.60225e-07	0.000392422	-1.61638	9.69367e-05	0.145123	1.15621	6.83332	2.22871	3.06605
DNAJB4	NM_001317101	8	1952	78	2636	22	141	12	35	3.31709	8.56366	6.5085	8.90835	4.79698	7.99271	5.05258	6.69839	2.76981	1.59995e-06	0.00106768	-1.21954	0.00410613	0.836094	1.55027	6.82019	2.92872	2.32873
MIR22HG	NR_028504	7	418	13	620	7	50	3	15	3.14498	6.35421	4.00066	6.83007	3.25203	6.50729	3.17743	5.4944	2.75889	8.21349e-07	0.000732087	-1.51667	0.000247483	0.247003	1.24222	6.76876	2.36563	2.8613
MIR22HG	NR_028505	7	418	13	620	7	50	3	15	3.14498	6.35421	4.00066	6.83007	3.25203	6.50729	3.17743	5.4944	2.75889	8.21349e-07	0.000732087	-1.51667	0.000247483	0.247003	1.24222	6.76876	2.36563	2.8613
IFNB1	NM_002176	58	16045	579	22535	135	471	39	180	6.04456	11.5994	9.38674	12.0014	7.37025	9.72877	6.72261	9.04972	2.74911	1.08246e-06	0.000906345	-1.14441	0.0118584	0.969587	1.60469	6.723	3.04131	2.21056
DNAJB4	NM_001317100	8	1952	78	2636	24	141	12	36	3.31709	8.56366	6.5085	8.90835	4.91818	7.99271	5.05258	6.73864	2.74612	1.89004e-06	0.00114945	-1.21851	0.00410524	0.836094	1.52761	6.70909	2.88307	2.32706
GCH1	NM_001024071	22	2106	92	4069	44	166	10	53	4.68134	8.67294	6.74424	9.53362	5.77079	8.22735	4.79822	7.2923	2.68984	1.21104e-07	0.000276139	-0.685723	0.138854	0.999946	2.00412	6.45244	4.01144	1.60851
MIR22HG	NR_028502	8	570	18	939	10	52	5	16	3.31709	6.79696	4.44489	7.42462	3.72044	6.56326	3.84916	5.58551	2.63822	1.17908e-06	0.000930834	-1.59895	8.67023e-05	0.133734	1.03928	6.22565	2.0552	3.02922
IFIH1	NM_022168	207	18331	649	16900	151	942	91	335	7.86424	11.7915	9.55116	11.5864	7.53092	10.7279	7.93717	9.94463	2.60322	2.92378e-08	0.000134645	-0.718106	0.0640093	0.999946	1.88511	6.0764	3.69381	1.64502
IFNA5	NM_002169	128	27913	1236	42771	272	1013	118	381	7.17457	12.398	10.4796	12.9257	8.3765	10.8327	8.31067	10.1301	2.60018	1.9136e-06	0.00114945	-0.766911	0.1028	0.999946	1.83327	6.06361	3.56343	1.70162
DNAJB4	NM_001317103	4	998	48	1503	12	119	15	27	2.45504	7.59946	5.81793	8.10011	3.96512	7.74902	5.36579	6.3281	2.59462	2.3653e-05	0.00536066	-1.01809	0.00840658	0.881645	1.57653	6.04029	2.98251	2.02524
MIR155	NR_030784	6	1038	32	1270	6	21	4	13	2.94952	7.65587	5.24569	7.85806	3.05466	5.27749	3.55204	5.29286	2.5792	1.38473e-05	0.00455492	-0.638804	0.172192	0.999946	1.9404	5.9761	3.83812	1.55704
IFNA4	NM_021068	147	35389	1503	52728	347	1179	124	405	7.37295	12.7403	10.7616	13.2276	8.72689	11.0515	8.38201	10.2181	2.57797	4.23338e-06	0.00191758	-0.781515	0.0945396	0.999946	1.79646	5.97099	3.47366	1.71894
DNAJB4	NM_007034	8	2023	89	2879	21	140	19	37	3.31709	8.61507	6.69687	9.03532	4.73233	7.98248	5.69944	6.77781	2.56206	1.62607e-05	0.00483119	-1.07872	0.00832233	0.881645	1.48334	5.90551	2.79595	2.11216
PLSCR1	NM_021105	21	5139	169	4724	65	192	21	101	4.6169	9.95783	7.61541	9.74868	6.32517	8.43662	5.84119	8.21821	2.54432	6.55299e-06	0.00262414	-0.699469	0.0913731	0.999946	1.84485	5.83334	3.59216	1.62391
CKB	NM_001823	5	1303	25	868	14	47	5	16	2.72336	7.98245	4.90016	7.31187	4.17425	6.41903	3.84916	5.58551	2.52165	3.91243e-05	0.00740441	-0.603469	0.2016	0.999946	1.91818	5.7424	3.77947	1.51937
IFNA6	NM_021002	21	6417	353	17192	90	180	28	103	4.6169	10.278	8.67422	11.6111	6.78964	8.34378	6.24992	8.2464	2.51244	2.1189e-05	0.00532693	-1.09491	0.0156471	0.977539	1.41753	5.70585	2.67128	2.13599
MAP3K8	NM_001244134	6	1182	60	2320	23	77	14	36	2.94952	7.84242	6.13473	8.72454	4.85885	7.12465	5.26875	6.73864	2.45096	1.52451e-05	0.00468041	-1.15116	0.00180238	0.653566	1.2998	5.46781	2.46195	2.22093
DNAJB4	NM_001317099	22	2020	87	2837	26	140	17	37	4.68134	8.61294	6.6644	9.01416	5.02998	7.98248	5.54224	6.77781	2.44989	2.43841e-06	0.00140366	-1.14385	0.00384103	0.836094	1.30604	5.46376	2.47263	2.2097
IFNA7	NM_021057	123	31124	1311	45686	287	936	120	281	7.11749	12.5551	10.5646	13.0209	8.45372	10.7187	8.33485	9.69132	2.44598	2.32062e-05	0.00536066	-0.759916	0.102048	0.999946	1.68607	5.44897	3.21778	1.69339
CCL3L3	NM_001001437	3	1867	89	3437	22	75	9	17	2.12514	8.49961	6.69687	9.29045	4.79698	7.08695	4.65196	5.6712	2.43994	0.000198063	0.0184265	-1.202	0.0090623	0.893954	1.23793	5.42619	2.35861	2.30059
CCL3L1	NM_021006	3	1867	89	3437	22	75	9	17	2.12514	8.49961	6.69687	9.29045	4.79698	7.08695	4.65196	5.6712	2.43994	0.000198063	0.0184265	-1.202	0.0090623	0.893954	1.23793	5.42619	2.35861	2.30059
IL6	NM_001318095	7	1568	65	3700	20	62	10	14	3.14498	8.24857	6.24863	9.39666	4.66465	6.81455	4.79822	5.39715	2.42998	7.73199e-05	0.0105243	-1.14408	0.0145424	0.977539	1.2859	5.38887	2.43834	2.21006
MAP3K8	NM_001320961	6	1176	61	2299	24	76	14	37	2.94952	7.83511	6.15824	8.71145	4.91818	7.10592	5.26875	6.77781	2.42936	1.77798e-05	0.00489308	-1.16113	0.00158618	0.651112	1.26823	5.38656	2.40866	2.23633
IL6	NM_000600	7	1733	70	3873	21	64	10	14	3.14498	8.39246	6.35419	9.46249	4.73233	6.85996	4.79822	5.39715	2.42506	9.33215e-05	0.0114603	-1.12515	0.0164178	0.977539	1.29992	5.37053	2.46215	2.18124
MAP3K8	NM_005204	8	1247	64	2427	24	80	15	36	3.31709	7.91933	6.22656	8.78943	4.91818	7.1794	5.36579	6.73864	2.39768	1.47234e-05	0.00463284	-1.14219	0.00215667	0.699216	1.25549	5.26955	2.38748	2.20716
IFNA22P	NR_036676	9	2769	94	3487	29	106	17	24	3.47084	9.06695	6.77498	9.31126	5.18294	7.58295	5.54224	6.16042	2.34058	0.000172492	0.0173314	-0.640148	0.170457	0.999946	1.70043	5.06507	3.24998	1.55849
ARL5B	NM_178815	4	697	46	1591	18	113	23	38	2.45504	7.08479	5.75764	8.18191	4.51896	7.67474	5.97024	6.81593	2.34024	7.15645e-05	0.0102572	-0.707231	0.0661347	0.999946	1.63301	5.06386	3.10159	1.63267
GPR34	NM_001097579	4	1010	31	1154	20	75	18	36	2.45504	7.61662	5.20112	7.7205	4.66465	7.08695	5.62298	6.73864	2.33692	0.000106731	0.0123393	-0.914242	0.0514945	0.999946	1.42267	5.05221	2.68082	1.88458
IFNA10	NM_002171	136	29409	1343	48564	310	727	115	279	7.26145	12.4733	10.5993	13.109	8.56463	10.3544	8.27364	9.68102	2.31173	5.27894e-05	0.00911641	-0.854741	0.0703892	0.999946	1.45699	4.96478	2.74535	1.80843
GPR34	NM_005300	4	971	31	1074	20	71	17	35	2.45504	7.5601	5.20112	7.61736	4.66465	7.00848	5.54224	6.69839	2.30352	0.000126079	0.0139347	-0.932037	0.0470126	0.999946	1.37149	4.93662	2.58737	1.90797
IFI27	NM_001288959	10	3796	108	2380	33	80	6	27	3.60978	9.52134	6.97357	8.76129	5.36454	7.1794	4.09541	6.3281	2.27529	0.000394504	0.0261276	-0.592904	0.197523	0.999946	1.68238	4.84095	3.20958	1.50828
IFI27	NM_001288960	10	3793	108	2380	33	80	6	27	3.60978	9.5202	6.97357	8.76129	5.36454	7.1794	4.09541	6.3281	2.27526	0.000394202	0.0261276	-0.593003	0.197435	0.999946	1.68226	4.84085	3.20929	1.50838
ENPP2	NR_045555	33	1780	65	2337	49	168	23	61	5.24743	8.43096	6.24863	8.73504	5.92337	8.24457	5.97024	7.49391	2.26048	1.16459e-06	0.000930834	-0.863074	0.0498908	0.999946	1.3974	4.79149	2.63427	1.81891
IFI27	NM_001130080	12	3807	108	2386	34	80	6	27	3.85298	9.52551	6.97357	8.76491	5.40657	7.1794	4.09541	6.3281	2.25658	0.000365041	0.0252027	-0.592584	0.197805	0.999946	1.66399	4.77856	3.16892	1.50795
IFI27	NM_001288956	12	3807	108	2386	34	80	6	27	3.85298	9.52551	6.97357	8.76491	5.40657	7.1794	4.09541	6.3281	2.25658	0.000365041	0.0252027	-0.592584	0.197805	0.999946	1.66399	4.77856	3.16892	1.50795
IFI27	NM_001288958	12	3804	108	2386	34	80	6	27	3.85298	9.52437	6.97357	8.76491	5.40657	7.1794	4.09541	6.3281	2.25654	0.000364772	0.0252027	-0.592683	0.197718	0.999946	1.66385	4.77843	3.16862	1.50805
IFI27	NM_001288995	12	3804	108	2386	34	80	6	27	3.85298	9.52437	6.97357	8.76491	5.40657	7.1794	4.09541	6.3281	2.25654	0.000364772	0.0252027	-0.592683	0.197718	0.999946	1.66385	4.77843	3.16862	1.50805
IFI27	NM_005532	12	3804	108	2386	34	80	6	27	3.85298	9.52437	6.97357	8.76491	5.40657	7.1794	4.09541	6.3281	2.25654	0.000364772	0.0252027	-0.592683	0.197718	0.999946	1.66385	4.77843	3.16862	1.50805
GBP4	NM_052941	11	3046	122	3636	95	219	35	90	3.7365	9.20426	7.1481	9.37153	6.86696	8.62593	6.56805	8.05244	2.23134	0.000175551	0.0174479	-0.741496	0.0837865	0.999946	1.48984	4.69569	2.80858	1.67191
IFI27	NM_001288952	12	3807	108	2386	36	80	6	27	3.85298	9.52551	6.97357	8.76491	5.48715	7.1794	4.09541	6.3281	2.22173	0.00047934	0.0288739	-0.592505	0.197866	0.999946	1.62923	4.66453	3.09347	1.50786
IFI27	NM_001288954	12	3804	108	2386	36	80	6	27	3.85298	9.52437	6.97357	8.76491	5.48715	7.1794	4.09541	6.3281	2.22169	0.000479008	0.0288739	-0.592604	0.197779	0.999946	1.62909	4.6644	3.09317	1.50797
IFI27	NM_001288957	12	3801	108	2383	36	80	6	27	3.85298	9.52323	6.97357	8.7631	5.48715	7.1794	4.09541	6.3281	2.22112	0.00048048	0.0288739	-0.592511	0.197845	0.999946	1.62861	4.66257	3.09216	1.50787
RAB29	NM_001135663	10	3193	110	2319	37	97	16	48	3.60978	9.27214	6.99984	8.72392	5.5258	7.45564	5.45671	7.1503	2.21427	0.000279931	0.0219738	-0.625922	0.127127	0.999946	1.58835	4.64047	3.00705	1.5432
NR5A2	NM_001276464	6	1363	55	2918	57	132	27	34	2.94952	8.04714	6.01106	9.05469	6.13821	7.89794	6.19815	6.65697	2.18335	0.000414482	0.0268331	-1.11594	0.0157529	0.977539	1.06741	4.54208	2.09567	2.16736
NR5A2	NM_003822	6	1363	55	2918	57	132	27	34	2.94952	8.04714	6.01106	9.05469	6.13821	7.89794	6.19815	6.65697	2.18335	0.000414482	0.0268331	-1.10763	0.0165659	0.977539	1.07572	4.54208	2.10777	2.15492
NR5A2	NM_205860	6	1363	55	2918	57	132	27	34	2.94952	8.04714	6.01106	9.05469	6.13821	7.89794	6.19815	6.65697	2.18335	0.000414482	0.0268331	-1.10763	0.0165659	0.977539	1.07572	4.54208	2.10777	2.15492
CCL4L2	NR_111970	8	2211	89	3116	34	65	11	25	3.31709	8.74296	6.69687	9.14923	5.40657	6.88213	4.931	6.21851	2.17924	0.000415287	0.0268331	-0.589771	0.19069	0.999946	1.58947	4.52915	3.00939	1.50501
GALNT3	NM_004482	3	944	29	1142	18	47	11	16	2.12514	7.51963	5.1076	7.70549	4.51896	6.41903	4.931	5.58551	2.16715	0.00070124	0.0352147	-0.835414	0.0548382	0.999946	1.33174	4.49136	2.51706	1.78437
CCL5	NM_002985	10	1732	86	3446	34	73	16	27	3.60978	8.39163	6.64788	9.29422	5.40657	7.04825	5.45671	6.3281	2.15051	0.00025206	0.0207282	-1.10637	0.0118288	0.969587	1.04414	4.43985	2.06214	2.15303
CREM	NM_001267566	2	278	9	318	7	25	4	6	1.69672	5.77465	3.50966	5.87882	3.25203	5.52306	3.55204	4.21969	2.14508	0.00116363	0.0471441	-0.594638	0.192734	0.999946	1.55044	4.42318	2.92907	1.51009
NMI	NM_004688	92	2442	75	2768	34	167	17	37	6.70204	8.88601	6.45255	8.9787	5.40657	8.23598	5.54224	6.77781	2.14016	8.38621e-06	0.00313134	-0.636517	0.0590215	0.999946	1.50364	4.40811	2.83558	1.55457
PTGS2	NM_000963	197	4833	476	15391	68	330	37	105	7.79312	9.86935	9.1046	11.4515	6.38947	9.21623	6.6474	8.27406	2.13731	5.31813e-07	0.000524804	-1.94734	1.69395e-06	0.0425755	0.189976	4.39942	1.14075	3.85662
HESX1	NM_003865	4	429	10	333	11	30	5	11	2.45504	6.39123	3.64894	5.94421	3.84796	5.78086	3.84916	5.05853	2.13572	0.00048044	0.0288739	-0.660443	0.162788	0.999946	1.47527	4.39455	2.78036	1.58057
PAPD7	NM_001171806	42	1697	116	3034	33	160	20	44	5.58719	8.36227	7.07587	9.11083	5.36454	8.17441	5.77205	7.02569	2.13317	6.24968e-06	0.00253948	-0.781014	0.0237596	0.999946	1.35216	4.38681	2.55293	1.71834
BCL2A1	NM_001114735	63	2711	273	4716	26	99	14	65	6.16212	9.03647	8.30449	9.74624	5.02998	7.48492	5.26875	7.58505	2.12874	2.82972e-06	0.00143938	-1.36292	5.01862e-06	0.0425755	0.765815	4.37335	1.70033	2.57206
BCL2A1	NM_004049	63	2711	273	4709	26	99	14	65	6.16212	9.03647	8.30449	9.7441	5.02998	7.48492	5.26875	7.58505	2.12812	2.86511e-06	0.00143938	-1.36314	4.99166e-06	0.0425755	0.764986	4.37149	1.69935	2.57244
CD274	NM_001267706	15	3020	104	2390	54	134	37	93	4.1548	9.19191	6.91957	8.76732	6.06135	7.91954	6.6474	8.09957	2.11791	0.000251169	0.0207282	-0.834188	0.0539583	0.999946	1.28372	4.34064	2.43466	1.78285
ENPP2	NM_001040092	43	3267	125	3962	87	235	44	92	5.62044	9.30514	7.18291	9.49523	6.74118	8.72741	6.89508	8.08403	2.11748	1.78858e-05	0.00489308	-0.771416	0.0833266	0.999946	1.34607	4.33936	2.54218	1.70694
PDGFRL	NM_006207	4	552	16	804	11	21	6	10	2.45504	6.75109	4.28323	7.2021	3.84796	5.27749	4.09541	4.92535	2.11395	0.00073655	0.0358977	-0.956241	0.0422853	0.999946	1.15771	4.32874	2.23102	1.94025
ENPP2	NM_006209	43	3291	126	3986	91	237	44	93	5.62044	9.31568	7.19432	9.50393	6.80544	8.73961	6.89508	8.09957	2.10871	2.02365e-05	0.00532527	-0.765251	0.0857291	0.999946	1.34345	4.31304	2.53758	1.69967
RAB29	NM_001135664	13	3169	108	2366	41	98	20	48	3.96076	9.26127	6.97357	8.75279	5.67084	7.47035	5.77205	7.1503	2.10185	0.000425874	0.0272392	-0.637724	0.120183	0.999946	1.46412	4.29259	2.75896	1.55587
ENPP2	NM_001330600	40	3230	123	3913	89	217	42	90	5.51831	9.28874	7.1598	9.4773	6.77367	8.61273	6.82855	8.05244	2.09827	2.73546e-05	0.00604667	-0.777926	0.0823768	0.999946	1.32034	4.28195	2.49725	1.71466
CCL5	NM_001278736	10	1735	87	3485	37	73	18	29	3.60978	8.39412	6.6644	9.31043	5.5258	7.04825	5.62298	6.42996	2.09283	0.000395323	0.0261276	-1.07962	0.0140066	0.977539	1.01321	4.26584	2.01839	2.11348
ADRM1	NM_007002	26	490	10	458	2	7	0	4	4.91367	6.5809	3.64894	6.39763	1.78086	3.76506	0	3.67294	2.08658	0.00140149	0.0530475	-0.802302	0.0421783	0.999946	1.28427	4.24739	2.43559	1.74388
ADRM1	NM_175573	26	490	10	458	2	7	0	4	4.91367	6.5809	3.64894	6.39763	1.78086	3.76506	0	3.67294	2.08658	0.00140149	0.0530475	-0.802302	0.0421783	0.999946	1.28427	4.24739	2.43559	1.74388
ADRM1	NM_001281437	26	490	10	457	2	7	0	4	4.91367	6.5809	3.64894	6.39451	1.78086	3.76506	0	3.67294	2.08572	0.00140773	0.0530653	-0.801229	0.0425066	0.999946	1.28449	4.24487	2.43596	1.74258
ADRM1	NM_001281438	26	490	10	457	2	7	0	4	4.91367	6.5809	3.64894	6.39451	1.78086	3.76506	0	3.67294	2.08572	0.00140773	0.0530653	-0.801229	0.0425066	0.999946	1.28449	4.24487	2.43596	1.74258
RAB29	NM_003929	13	3194	110	2399	43	98	20	48	3.96076	9.27259	6.99984	8.77273	5.73824	7.47035	5.77205	7.1503	2.0814	0.000502413	0.0293492	-0.6322	0.122848	0.999946	1.4492	4.23218	2.73057	1.54993
RAB29	NM_001135662	13	3192	110	2399	43	98	20	48	3.96076	9.27169	6.99984	8.77273	5.73824	7.47035	5.77205	7.1503	2.08136	0.000502046	0.0293492	-0.63241	0.122681	0.999946	1.44895	4.23207	2.7301	1.55015
BMI1	NM_005180	4	583	23	563	22	76	16	29	2.45504	6.8292	4.78406	6.69222	4.79698	7.10592	5.45671	6.42996	2.07421	0.000371196	0.0253874	-0.775405	0.0397102	0.999946	1.2988	4.21113	2.46025	1.71167
CD274	NR_052005	17	3165	110	2618	55	141	43	94	4.32581	9.25945	6.99984	8.89849	6.08743	7.99271	6.8622	8.11495	2.0703	0.00034269	0.0246015	-0.853758	0.0488549	0.999946	1.21655	4.19975	2.3239	1.8072
CD274	NM_014143	17	3169	110	2627	56	141	43	94	4.32581	9.26127	6.99984	8.90343	6.11304	7.99271	6.8622	8.11495	2.0669	0.000349874	0.0247881	-0.850773	0.0496986	0.999946	1.21613	4.18987	2.32323	1.80347
ENPP2	NM_001130863	44	3290	127	3969	97	238	48	99	5.65294	9.31525	7.20565	9.49777	6.89676	8.74567	7.01961	8.18945	2.06417	2.97551e-05	0.00632935	-0.776107	0.0811193	0.999946	1.28806	4.18193	2.442	1.7125
ZNF107	NM_001282360	7	924	42	1347	25	104	31	42	3.14498	7.48891	5.62893	7.94262	4.97516	7.55561	6.39492	6.9591	2.05658	0.000455746	0.0282371	-0.628329	0.0786886	0.999946	1.42825	4.15998	2.6912	1.54577
ZNF107	NM_001282359	7	930	43	1348	25	105	31	42	3.14498	7.4982	5.6622	7.94369	4.97516	7.56935	6.39492	6.9591	2.05331	0.000466845	0.0284127	-0.62157	0.0813132	0.999946	1.43174	4.15057	2.69772	1.53855
TRPS1	NM_001282902	10	522	23	618	38	106	23	67	3.60978	6.67124	4.78406	6.82545	5.56345	7.58295	5.97024	7.62854	2.04679	2.12067e-05	0.00532693	-0.597274	0.0466114	0.999946	1.44952	4.13186	2.73117	1.51286
PUS10	NM_144709	20	1532	63	3147	56	134	35	47	4.54944	8.21517	6.20414	9.16349	6.11304	7.91954	6.56805	7.12014	2.0423	0.000169531	0.0171586	-1.07373	0.00695073	0.871427	0.968577	4.11903	1.95691	2.10486
RIPK2	NM_003821	4	547	16	480	10	46	16	25	2.45504	6.73808	4.28323	6.46453	3.72044	6.38837	5.45671	6.21851	2.04068	0.000981294	0.0422352	-0.62489	0.0850968	0.999946	1.41579	4.1144	2.66806	1.54209
PUS10	NM_001322123	20	1532	63	3133	54	131	34	44	4.54944	8.21517	6.20414	9.15707	6.06135	7.88701	6.52668	7.02569	2.03553	0.000190947	0.0180832	-1.05294	0.00845323	0.881645	0.982594	4.09974	1.97602	2.07475
PUS10	NM_001322127	20	1497	61	3104	55	130	34	45	4.54944	8.18194	6.15824	9.14368	6.08743	7.87601	6.52668	7.05787	2.0348	0.000184104	0.0178491	-1.05805	0.00781263	0.874445	0.976749	4.09766	1.96803	2.08212
ITGA1	NM_181501	16	2780	100	4134	57	92	31	53	4.24284	9.07266	6.86346	9.55645	6.13821	7.37973	6.39492	7.2923	2.03389	0.000572529	0.0316378	-0.855647	0.0573921	0.999946	1.17824	4.09508	2.26301	1.80957
TRPS1	NM_001330599	10	534	24	620	38	106	24	67	3.60978	6.70371	4.84328	6.83007	5.56345	7.58295	6.03068	7.62854	2.02041	3.08039e-05	0.00649727	-0.590446	0.0526733	0.999946	1.42996	4.05698	2.6944	1.50571
PUS10	NM_001322124	20	1532	63	3133	56	130	34	44	4.54944	8.21517	6.20414	9.15707	6.11304	7.87601	6.52668	7.02569	2.02008	0.000218944	0.0194522	-1.04995	0.00864307	0.881645	0.97013	4.05608	1.95902	2.07046
PAPD7	NM_001171805	46	1832	122	3207	44	160	22	46	5.71583	8.47238	7.1481	9.19069	5.77079	8.17441	5.90716	7.08934	2.02007	1.47548e-05	0.00463284	-0.728953	0.0320421	0.999946	1.29112	4.05604	2.44718	1.65744
PAPD7	NM_006999	46	1832	122	3207	44	160	22	46	5.71583	8.47238	7.1481	9.19069	5.77079	8.17441	5.90716	7.08934	2.02007	1.47548e-05	0.00463284	-0.728791	0.0320859	0.999946	1.29128	4.05604	2.44745	1.65725
ITGB8	NM_002214	32	1311	79	2663	42	153	27	43	5.20423	7.99124	6.52667	8.92302	5.70494	8.1101	6.19815	6.99278	2.00717	3.55213e-05	0.00701064	-0.905725	0.0118	0.969587	1.10145	4.01994	2.1457	1.87349
TRPS1	NM_001282903	10	534	24	628	38	106	25	67	3.60978	6.70371	4.84328	6.84841	5.56345	7.58295	6.08869	7.62854	2.0071	3.73541e-05	0.00721771	-0.590568	0.0525412	0.999946	1.41653	4.01973	2.66943	1.50584
TRPS1	NM_014112	10	534	24	628	38	106	25	67	3.60978	6.70371	4.84328	6.84841	5.56345	7.58295	6.08869	7.62854	2.0071	3.73541e-05	0.00721771	-0.590568	0.0525412	0.999946	1.41653	4.01973	2.66943	1.50584
CFLAR-AS1	NR_040030	34	1891	114	1825	19	52	8	33	5.28938	8.51798	7.05097	8.37923	4.59364	6.56326	4.48919	6.61434	2.00468	5.52233e-05	0.00936119	-0.753826	0.0485471	0.999946	1.25085	4.01299	2.37982	1.68626
CFLAR	NM_001127184	93	5175	272	5272	61	144	18	68	6.71748	9.96789	8.29921	9.90685	6.23472	8.02297	5.62298	7.64981	2.00392	2.05871e-05	0.00532693	-0.703751	0.0923551	0.999946	1.30017	4.01089	2.46258	1.62873
CFLAR	NM_001308043	126	6657	347	8254	94	270	45	97	7.15201	10.3309	8.64955	10.5531	6.85183	8.92727	6.92724	8.16011	1.98189	1.68937e-05	0.0048624	-0.635153	0.127314	0.999946	1.34674	3.9501	2.54336	1.5531
ZNF107	NM_001013746	7	988	44	1428	35	109	35	42	3.14498	7.58501	5.69472	8.02654	5.44742	7.62301	6.56805	6.9591	1.95406	0.000955147	0.0421087	-0.595687	0.101288	0.999946	1.35837	3.87463	2.56396	1.51119
ISG15	NM_005101	35	2077	58	1750	10	28	6	7	5.33015	8.65298	6.08653	8.31888	3.72044	5.68319	4.09541	4.43098	1.94198	0.000457226	0.0282371	-0.65696	0.15362	0.999946	1.28502	3.84232	2.43685	1.57676
CCDC59	NM_014167	11	461	14	831	8	27	11	14	3.7365	6.49383	4.10113	7.24943	3.42562	5.63177	4.931	5.39715	1.92264	0.00116773	0.0472339	-0.793708	0.0132385	0.977539	1.12893	3.79116	2.18697	1.73352
SRGN	NM_001321054	236	7111	422	10085	87	493	76	114	8.05264	10.426	8.93122	10.8419	6.74118	9.79455	7.67847	8.39233	1.91925	5.87203e-05	0.0097741	-0.784107	0.0208019	0.977539	1.13514	3.78227	2.1964	1.72203
NEXN	NM_001172309	10	1957	89	1749	32	91	32	58	3.60978	8.56734	6.69687	8.31805	5.32124	7.36406	6.44019	7.42157	1.91861	0.00143893	0.0534396	-0.987861	0.0228108	0.999799	0.930753	3.7806	1.90627	1.98324
UBE2B	NM_003337	9	536	36	380	13	53	5	19	3.47084	6.70905	5.41139	6.13179	4.07347	6.59045	3.84916	5.82868	1.91446	0.000967969	0.0421087	-0.885442	0.0157512	0.977539	1.02902	3.76973	2.04064	1.84733
CCDC59	NR_033192	11	447	13	807	7	25	11	14	3.7365	6.44984	4.00066	7.20743	3.25203	5.52306	4.931	5.39715	1.91283	0.00147145	0.0541381	-0.77179	0.0164668	0.977539	1.14105	3.76548	2.20541	1.70739
POMP	NM_015932	71	3166	261	3950	26	101	16	40	6.33231	9.25991	8.23985	9.49086	5.02998	7.51361	5.45671	6.88929	1.90084	6.70135e-05	0.0102572	-0.759949	0.0114342	0.969587	1.14089	3.73431	2.20517	1.69343
RRAGA	NM_006570	16	544	34	937	3	20	4	4	4.24284	6.73022	5.33092	7.42156	2.21861	5.20895	3.55204	3.67294	1.89582	0.0014263	0.0531704	-0.58519	0.15638	0.999946	1.31064	3.72135	2.48051	1.50024
COMMD3-BMI1	NM_001204062	4	603	33	567	22	79	20	34	2.45504	6.87745	5.28894	6.70234	4.79698	7.16138	5.77205	6.65697	1.89487	0.00142976	0.0531704	-0.731619	0.0496316	0.999946	1.16325	3.71887	2.23961	1.6605
SRGN	NM_002727	245	7418	442	10640	89	503	83	117	8.10643	10.4869	8.99789	10.9192	6.77367	9.82349	7.80499	8.4297	1.89129	8.5753e-05	0.010869	-0.78163	0.0208622	0.977539	1.10966	3.70967	2.15795	1.71907
SRGN	NM_001321053	245	7418	442	10640	92	504	83	117	8.10643	10.4869	8.99789	10.9192	6.82107	9.82635	7.80499	8.4297	1.88603	8.44593e-05	0.0108629	-0.779354	0.0212704	0.977539	1.10667	3.69616	2.15348	1.71636
NGRN	NR_028052	20	703	37	1062	15	42	6	10	4.54944	7.09707	5.45	7.60123	4.26845	6.25877	4.09541	4.92535	1.84432	0.00057337	0.0316378	-0.948167	0.00720421	0.874445	0.896148	3.59083	1.86109	1.92942
CFLAR	NM_001308042	96	5148	278	5675	68	137	24	62	6.76286	9.96035	8.33059	10.013	6.38947	7.95136	6.03068	7.51724	1.84385	9.50675e-05	0.0115401	-0.605158	0.144613	0.999946	1.2387	3.58968	2.35985	1.52114
NGRN	NM_001033088	20	695	36	1059	15	41	6	10	4.54944	7.08067	5.41139	7.59717	4.26845	6.22446	4.09541	4.92535	1.83952	0.000586737	0.0318786	-0.958266	0.0070249	0.872133	0.881258	3.57892	1.84198	1.94297
IQCB1	NM_001023571	11	493	16	442	12	34	7	11	3.7365	6.58961	4.28323	6.34695	3.96512	5.95834	4.3057	5.05853	1.83516	0.00105205	0.0443127	-1.06337	0.0164122	0.977539	0.77179	3.56811	1.70739	2.08981
RNF115	NM_014455	116	2659	128	4150	39	131	22	36	7.03359	9.00858	7.21689	9.56202	5.60015	7.88701	5.90716	6.73864	1.81304	8.79661e-05	0.0109982	-0.728524	0.0214458	0.977539	1.08452	3.51382	2.12066	1.65694
HIF1A	NM_181054	243	7027	492	9286	90	297	61	144	8.09465	10.4089	9.15221	10.7229	6.78964	9.0645	7.36301	8.72847	1.78151	1.67704e-05	0.0048624	-0.715695	0.0479371	0.999946	1.06582	3.43786	2.09336	1.64227
CDR2	NM_001802	23	1135	37	1442	28	29	9	23	4.74302	7.78414	5.45	8.04056	5.13374	5.73285	4.65196	6.0999	1.78035	0.00101223	0.0430953	-0.64582	0.112157	0.999946	1.13453	3.4351	2.19547	1.56463
HIF1A	NM_001530	243	7034	492	9292	92	299	62	146	8.09465	10.4103	9.15221	10.7238	6.82107	9.07416	7.38633	8.74833	1.77639	1.72766e-05	0.00487113	-0.720233	0.0461174	0.999946	1.05615	3.42567	2.07938	1.64745
UFM1	NR_104584	105	1544	74	2800	36	150	28	52	6.891	8.22639	6.4334	8.99525	5.48715	8.08164	6.24992	7.26499	1.76788	0.000190209	0.0180832	-1.22581	2.07523e-05	0.0756696	0.542071	3.40553	1.45606	2.33886
HIF1A	NM_001243084	242	7024	494	9274	92	300	64	146	8.08872	10.4082	9.15805	10.721	6.82107	9.07897	7.43186	8.74833	1.76243	2.26002e-05	0.00536066	-0.718363	0.0467584	0.999946	1.04407	3.39269	2.06203	1.64531
UFM1	NM_001286703	105	1531	73	2788	36	147	28	51	6.891	8.21423	6.414	8.98907	5.48715	8.0526	6.24992	7.23716	1.75407	0.000221218	0.0195287	-1.23155	1.80005e-05	0.0756696	0.52252	3.37309	1.43646	2.3482
UFM1	NM_016617	105	1531	73	2788	36	147	28	51	6.891	8.21423	6.414	8.98907	5.48715	8.0526	6.24992	7.23716	1.75407	0.000221218	0.0195287	-1.23155	1.80005e-05	0.0756696	0.52252	3.37309	1.43646	2.3482
UFM1	NM_001286704	105	1531	73	2790	37	147	28	51	6.891	8.21423	6.414	8.9901	5.5258	8.0526	6.24992	7.23716	1.74796	0.000223882	0.0197009	-1.23125	1.81267e-05	0.0756696	0.516711	3.35884	1.43069	2.34771
UFM1	NR_104585	105	1530	73	2788	36	144	27	48	6.891	8.21329	6.414	8.98907	5.48715	8.02297	6.19815	7.1503	1.74495	0.000247861	0.0206285	-1.20699	3.33959e-05	0.0869721	0.537952	3.35183	1.45191	2.30856
UFM1	NM_001286705	105	1531	73	2789	36	149	29	51	6.891	8.21423	6.414	8.98959	5.48715	8.07202	6.29989	7.23716	1.74381	0.000259543	0.0209814	-1.22777	2.08125e-05	0.0756696	0.516041	3.34918	1.43003	2.34205
SLAMF7	NM_001282596	1226	46336	3311	69111	503	1247	255	465	10.4253	13.1291	11.9006	13.618	9.26146	11.1324	9.41994	10.4173	1.7324	6.48399e-05	0.010189	-0.722536	0.0492976	0.999946	1.00986	3.32279	2.01372	1.65008
SLAMF7	NM_001282595	1246	46645	3336	69844	510	1273	263	470	10.4487	13.1387	11.9114	13.6332	9.28137	11.1621	9.46444	10.4327	1.72608	7.03007e-05	0.0102572	-0.721402	0.0496904	0.999946	1.00468	3.30829	2.0065	1.64878
SLAMF7	NM_001282590	1261	46922	3348	70276	513	1276	264	473	10.4659	13.1472	11.9166	13.6421	9.28981	11.1655	9.46991	10.4419	1.72488	6.90707e-05	0.0102572	-0.721361	0.049617	0.999946	1.00352	3.30554	2.00489	1.64874
SLAMF7	NM_001282594	1262	46928	3349	70279	514	1276	264	473	10.4671	13.1474	11.917	13.6421	9.29262	11.1655	9.46991	10.4419	1.72396	6.96365e-05	0.0102572	-0.721276	0.0496404	0.999946	1.00269	3.30343	2.00373	1.64864
SLAMF7	NM_001282591	1222	45772	3290	68484	497	1246	261	465	10.4206	13.1114	11.8914	13.6048	9.24418	11.1312	9.45345	10.4173	1.72347	7.16499e-05	0.0102572	-0.72466	0.0483141	0.999946	0.998813	3.3023	1.99836	1.65251
SLAMF7	NM_001282593	1092	40871	3068	61517	437	1099	230	412	10.2585	12.9481	11.7906	13.45	9.05889	10.9502	9.27131	10.2428	1.71254	8.02532e-05	0.0106099	-0.718447	0.049763	0.999946	0.994095	3.27738	1.99183	1.64541
SLAMF7	NM_001282592	1268	47050	3346	69951	521	1268	269	478	10.4739	13.1512	11.9158	13.6354	9.3121	11.1565	9.49694	10.457	1.71084	7.89176e-05	0.0105342	-0.714957	0.0518405	0.999946	0.99588	3.27351	1.9943	1.64143
SLAMF7	NM_021181	1302	47635	3383	71104	531	1297	277	486	10.5121	13.169	11.9316	13.659	9.33949	11.1891	9.53916	10.481	1.70558	8.19477e-05	0.0106305	-0.713928	0.0521167	0.999946	0.991655	3.26161	1.98846	1.64026
WDFY1	NM_020830	63	2744	101	2822	50	74	26	51	6.16212	9.05389	6.87769	9.00652	5.95204	7.06773	6.14446	7.23716	1.69891	0.000415641	0.0268331	-0.638846	0.131316	0.999946	1.06006	3.24655	2.08502	1.55708
CREM	NM_001267563	117	2721	95	3765	37	79	19	30	7.04588	9.04177	6.79011	9.42175	5.5258	7.16138	5.69944	6.47831	1.69571	0.000308306	0.023271	-0.669209	0.0904969	0.999946	1.02651	3.23937	2.03708	1.5902
FAM126A	NM_032581	62	1720	77	1944	57	151	42	76	6.13936	8.38163	6.49009	8.4701	6.13821	8.09119	6.82855	7.80952	1.68663	0.000137304	0.0148778	-0.742837	0.0837889	0.999946	0.943792	3.21904	1.92358	1.67346
CREM	NR_051972	116	2531	88	3612	40	81	18	30	7.03359	8.93755	6.68072	9.36199	5.63593	7.1972	5.62298	6.47831	1.68194	0.000374519	0.0255514	-0.75865	0.0513636	0.999946	0.923289	3.20859	1.89643	1.69191
CREM	NM_183060	119	2728	100	3861	39	82	19	30	7.07015	9.04547	6.86346	9.45802	5.60015	7.21478	5.69944	6.47831	1.67961	0.000344456	0.0246572	-0.668103	0.0843758	0.999946	1.01151	3.20341	2.01602	1.58898
UFM1	NM_001286706	105	1535	80	2791	37	159	34	52	6.891	8.21798	6.54462	8.99062	5.5258	8.1654	6.52668	7.26499	1.66983	0.00053948	0.0302975	-1.2187	2.9224e-05	0.0867318	0.451132	3.18178	1.36711	2.32737
CREM	NR_051973	116	2547	89	3576	32	72	18	26	7.03359	8.94662	6.69687	9.34756	5.32124	7.0285	5.62298	6.27434	1.66952	0.000466334	0.0284127	-0.707163	0.0722433	0.999946	0.962353	3.18108	1.94849	1.63259
CREM	NM_182724	116	2527	88	3592	40	80	18	29	7.03359	8.93527	6.68072	9.35399	5.63593	7.1794	5.62298	6.42996	1.66505	0.000457793	0.0282371	-0.746068	0.0563782	0.999946	0.918982	3.17125	1.89078	1.67722
CREM	NR_051975	121	3410	120	4558	47	96	26	33	7.09401	9.36685	7.12443	9.69714	5.86426	7.44077	6.14446	6.61434	1.65697	0.000601274	0.0320599	-0.632489	0.11042	0.999946	1.02448	3.15353	2.03422	1.55024
SLAMF7	NM_001282589	1146	39534	3074	60683	458	1133	253	429	10.3281	12.9001	11.7935	13.4303	9.12648	10.9941	9.4086	10.3011	1.65618	0.000121398	0.0135803	-0.713633	0.0478066	0.999946	0.942544	3.1518	1.92191	1.63993
IQCB1	NM_001023570	24	572	20	530	18	40	12	27	4.80217	6.80197	4.59026	6.60595	4.51896	6.18932	5.05258	6.3281	1.65466	0.000762703	0.0365872	-1.00762	0.0178345	0.977539	0.647049	3.1485	1.56596	2.01059
IQCB1	NM_001319107	24	572	20	530	18	40	12	27	4.80217	6.80197	4.59026	6.60595	4.51896	6.18932	5.05258	6.3281	1.65466	0.000762703	0.0365872	-1.00762	0.0178345	0.977539	0.647049	3.1485	1.56596	2.01059
IQCB1	NR_134968	24	562	20	528	18	40	11	25	4.80217	6.77675	4.59026	6.60055	4.51896	6.18932	4.931	6.21851	1.65456	0.000742651	0.0360003	-1.01379	0.0175701	0.977539	0.640775	3.14827	1.55917	2.0192
CREM	NR_051971	119	3325	114	4497	53	98	26	35	7.07015	9.33049	7.05097	9.67772	6.03479	7.47035	6.14446	6.69839	1.64803	0.000654507	0.0340578	-0.671456	0.0917591	0.999946	0.976572	3.13405	1.96778	1.59268
CREM	NM_181571	119	2735	100	3861	44	86	20	31	7.07015	9.04916	6.86346	9.45802	5.77079	7.28304	5.77205	6.52509	1.64682	0.00049037	0.029051	-0.679537	0.0786684	0.999946	0.967286	3.13143	1.95516	1.60163
RP2	NM_006915	54	1618	69	1771	41	119	25	28	5.94308	8.29371	6.33368	8.33603	5.67084	7.74902	6.08869	6.37993	1.64536	0.000932845	0.0416404	-0.694704	0.0494201	0.999946	0.950652	3.12825	1.93275	1.61855
CREM	NM_182772	117	2677	95	3733	40	77	21	33	7.04588	9.01829	6.79011	9.40946	5.63593	7.12465	5.84119	6.61434	1.64188	0.000460287	0.0282371	-0.684412	0.0820975	0.999946	0.957464	3.12071	1.94189	1.60705
CREM	NM_001267570	116	2545	88	3596	40	82	20	29	7.03359	8.94549	6.68072	9.35559	5.63593	7.21478	5.77205	6.42996	1.64165	0.000605006	0.0321028	-0.733203	0.0617746	0.999946	0.908451	3.12023	1.87703	1.66233
CREM	NM_001267562	119	2741	100	3837	44	85	20	31	7.07015	9.05231	6.86346	9.44904	5.77079	7.26628	5.77205	6.52509	1.64106	0.000508622	0.0296493	-0.685818	0.0762167	0.999946	0.955246	3.11896	1.93891	1.60861
SLAMF7	NM_001282588	1024	35121	2861	54282	402	993	224	381	10.1658	12.7294	11.6899	13.2695	8.93869	10.8039	9.23323	10.1301	1.6398	0.000140858	0.0151164	-0.70712	0.0490997	0.999946	0.932678	3.11622	1.90882	1.63254
CREM	NM_183012	122	3526	126	4705	53	100	27	35	7.1058	9.41504	7.19432	9.74288	6.03479	7.49934	6.19815	6.69839	1.63832	0.000690134	0.0350007	-0.596059	0.133896	0.999946	1.04226	3.11304	2.05946	1.51158
CREM	NM_182721	119	3321	114	4477	53	97	26	34	7.07015	9.32876	7.05097	9.6713	6.03479	7.45564	6.14446	6.65697	1.63365	0.000772863	0.0368825	-0.660978	0.0980235	0.999946	0.972674	3.10298	1.96248	1.58115
CREM	NM_182723	119	3343	114	4501	53	100	28	35	7.07015	9.33827	7.05097	9.679	6.03479	7.49934	6.24992	6.69839	1.63048	0.000821855	0.0385546	-0.662852	0.0967899	0.999946	0.967624	3.09615	1.95562	1.58321
CREM	NR_051974	119	3341	115	4461	45	89	26	31	7.07015	9.3374	7.06348	9.66614	5.80263	7.3322	6.14446	6.52509	1.62647	0.000885132	0.0402254	-0.62591	0.119344	0.999946	1.00056	3.08756	2.00077	1.54318
CREM	NM_183013	122	3552	126	4721	53	102	29	35	7.1058	9.42562	7.19432	9.74777	6.03479	7.52775	6.29989	6.69839	1.62234	0.0008649	0.0397638	-0.586679	0.141137	0.999946	1.03566	3.07874	2.05005	1.50179
B3GNT2	NM_001319075	81	1696	124	1521	32	125	11	29	6.52021	8.36142	7.1714	8.11722	5.32124	7.81967	4.931	6.42996	1.622	0.00137992	0.0524463	-0.78965	0.0664323	0.999946	0.832345	3.078	1.78058	1.72865
CREM	NM_183011	122	3527	126	4705	57	103	28	36	7.1058	9.41545	7.19432	9.74288	6.13821	7.54175	6.24992	6.73864	1.61907	0.000833944	0.0388198	-0.61377	0.121538	0.999946	1.0053	3.07177	2.00736	1.53025
CREM	NM_182770	117	2675	93	3724	38	77	22	30	7.04588	9.01722	6.75969	9.40598	5.56345	7.12465	5.90716	6.47831	1.61732	0.000727599	0.0357092	-0.659481	0.0965515	0.999946	0.957842	3.06805	1.9424	1.57951
CREM	NM_182771	117	2678	95	3733	44	80	22	34	7.04588	9.01883	6.79011	9.40946	5.77079	7.1794	5.90716	6.65697	1.61516	0.00060219	0.0320599	-0.705877	0.0718358	0.999946	0.909284	3.06346	1.87811	1.63114
CXCL8	NM_000584	139	2440	130	2960	29	119	22	32	7.29272	8.88483	7.23911	9.07527	5.18294	7.74902	5.90716	6.57041	1.60789	0.000626963	0.0330603	-1.684	2.62306e-05	0.0867318	-0.0761122	3.04805	0.948611	3.21317
HLA-F	NM_001098478	135	1929	69	1136	16	67	11	34	7.25087	8.54661	6.33368	7.69792	4.35688	6.92549	4.931	6.65697	1.60617	0.000597093	0.0320178	-0.808605	0.0388888	0.999946	0.797563	3.04442	1.73816	1.75152
CREM	NM_001267564	117	2695	95	3739	44	82	24	34	7.04588	9.02794	6.79011	9.41177	5.77079	7.21478	6.03068	6.65697	1.59486	0.0007854	0.0372733	-0.695391	0.0770528	0.999946	0.899468	3.02065	1.86538	1.61932
CREM	NM_182769	117	2676	93	3724	42	80	23	31	7.04588	9.01776	6.75969	9.40598	5.70494	7.1794	5.97024	6.52509	1.59174	0.000914041	0.0410244	-0.681573	0.0846432	0.999946	0.91017	3.01413	1.87927	1.60389
CREM	NM_001267567	116	2509	87	3531	37	73	22	27	7.03359	8.92498	6.6644	9.32932	5.5258	7.04825	5.90716	6.3281	1.55698	0.00140616	0.0530653	-0.711582	0.0709152	0.999946	0.845395	2.94237	1.79676	1.6376
HLA-F	NM_018950	166	2078	74	1237	18	67	11	35	7.54732	8.65367	6.4334	7.82024	4.51896	6.92549	4.931	6.69839	1.54046	0.000884983	0.0402254	-0.817085	0.0376933	0.999946	0.72337	2.90886	1.65103	1.76184
SSB	NM_003142	107	2863	148	2257	33	68	16	39	6.918	9.11502	7.42503	8.68491	5.36454	6.94669	5.45671	6.85308	1.5335	0.000450961	0.0282371	-0.724799	0.00422722	0.836094	0.808702	2.89488	1.75163	1.65267
SSB	NM_001294145	108	2858	148	2245	34	69	16	40	6.93131	9.11251	7.42503	8.67724	5.40657	6.96758	5.45671	6.88929	1.5307	0.000446305	0.0282193	-0.73457	0.00383106	0.836094	0.796126	2.88925	1.73643	1.6639
SAR1A	NM_020150	69	924	57	1707	34	69	20	47	6.29161	7.48891	6.06181	8.2831	5.40657	6.96758	5.77205	7.12014	1.49869	0.000935346	0.0416848	-0.759832	0.0142743	0.977539	0.738859	2.82586	1.66886	1.69329
SAR1A	NM_001142648	69	924	58	1717	39	70	20	52	6.29161	7.48891	6.08653	8.2915	5.60015	6.98818	5.77205	7.26499	1.49198	0.000904221	0.0407578	-0.679268	0.0246049	0.999946	0.81271	2.81274	1.75651	1.60133
OPTN	NM_021980	104	2106	133	2276	44	114	22	41	6.87732	8.67294	7.27181	8.69698	5.77079	7.68739	5.90716	6.92462	1.48782	0.000645311	0.0336426	-0.64229	0.0667691	0.999946	0.84553	2.80465	1.79693	1.5608
OPTN	NM_001008212	104	2155	134	2307	51	115	25	45	6.87732	8.70604	7.28254	8.71645	5.98015	7.69993	6.08869	7.05787	1.43693	0.00083477	0.0388198	-0.611595	0.0732507	0.999946	0.825335	2.70744	1.77195	1.52795
OPTN	NM_001008211	104	2155	134	2307	54	115	25	45	6.87732	8.70604	7.28254	8.71645	6.06135	7.69993	6.08869	7.05787	1.41757	0.000985111	0.0422352	-0.607274	0.0750341	0.999946	0.810293	2.67135	1.75357	1.52338
OPTN	NM_001008213	104	2155	134	2307	54	115	25	45	6.87732	8.70604	7.28254	8.71645	6.06135	7.69993	6.08869	7.05787	1.41757	0.000985111	0.0422352	-0.607274	0.0750341	0.999946	0.810293	2.67135	1.75357	1.52338
